# Environmental and epigenetic regulation of *Rider* retrotransposons in tomato

**DOI:** 10.1101/517508

**Authors:** Matthias Benoit, Hajk-Georg Drost, Marco Catoni, Quentin Gouil, Sara Lopez-Gomollon, David Baulcombe, Jerzy Paszkowski

## Abstract

Transposable elements in crop plants are the powerful drivers of phenotypic variation that has been selected during domestication and breeding programs. In tomato, transpositions of the LTR (long terminal repeat) retrotransposon family *Rider* have contributed to various phenotypes of agronomical interest, such as fruit shape and colour. However, the mechanisms regulating *Rider* activity are largely unknown. We have developed a bioinformatics pipeline for the functional annotation of retrotransposons containing LTRs and defined all full-length *Rider* elements in the tomato genome. Subsequently, we showed that accumulation of *Rider* transcripts and transposition intermediates in the form of extrachromosomal DNA is triggered by drought stress and relies on abscisic acid signalling. We provide evidence that residual activity of *Rider* is controlled by epigenetic mechanisms involving siRNAs and the RNA-dependent DNA methylation pathway. Finally, we demonstrate the broad distribution of *Rider-like* elements in other plant species, including crops. Thus our work identifies *Rider* as an environment-responsive element and a potential source of genetic and epigenetic variation in plants.
