## Supplemental Table 1 for "Environmental and epigenetic regulation of *Rider* retrotransposons in tomato"

### Sheet: Table S1
Table S1
Target	Gene ID	Primer	Sequence 5'-3'
RT-qPCR
SlACTIN	Solyc03g078400	SlACTIN_qF1	AAACCGCTAGGAGCAGTTCC
		SlACTIN_qR1	CGGAACCTCTCAGCACCAAT
SlASR1	Solyc04g071610	SlASR1_qF	TGTTCCACCACAAGGACAAG
		SlASR1_qR	CAGTGCCAAGTTTACCGATTTG
Rider	Rider	Rider_qF	AGCCTGTTAGGGCGTAGCTTAG
		Rider_qR	CGGGAAGAGAGGGAGCAGTTT
Copy number
SlACTIN	Solyc03g078400	SlACTIN_qF2	CAGCAGATGTGGATCTCAAA
		SlACTIN_qR2	CTGTGGACAATGGAAGGAC
Rider	Rider	Rider_qF	AGCCTGTTAGGGCGTAGCTTAG
		Rider_qR	CGGGAAGAGAGGGAGCAGTTT
Extrachromosomal circular DNA detection
SlACTIN	Solyc03g078400	SlACTIN_qF1	AAACCGCTAGGAGCAGTTCC
		SlACTIN_qR2	CTGTGGACAATGGAAGGAC
Rider	Rider	Rider_eccDNA_F	TCGCTCCACAGTCAGAAGAAGA
		Rider_eccDNA_R	CCCGCATCTTGATCTGCCATAAA
Genotyping
SlNRPD1	Solyc08g080220	nrpd1_FW	GTAAGAAATGCAACCACGTT
		nrpd1_RV	CTCCATTGTGTTTAACAAGAC
SlNRPE1	Solyc01g096390	nrpe1_FW	AGATGAAGACCTTGTTTATCAG
		nrpe1_RW	TGTGATAACATCATTCAGAATTG
NPT	NPT	nptII_FW	AACAGACAATCGGCTGCTCTGATGC
		nptII_RV	TCCAGATCATCCTGATCGACAAGAC
flacca	Solyc0g066480	flc_F1	CAAGTCTCAAATAGGAACTTCCAC
		flc_R1	TTCGACCCAATCTTGTAGCA
notabilis	Solyc07g056570	not_F1	GCAGAAAGCAGCAGCAATGG
		not_R1	CCAGAGTGACCATGTAATTCA
sitiens	Solyc01g099235	sit_F480	TGTTGGCTCCTTTCGCATCAC
		sit_R7598	GACCAAGGAAGGGAAGACCACTAA
