## Supplemental Table 2 for "Environmental and epigenetic regulation of *Rider* retrotransposons in tomato"

### Sheet: Table S2
Table S2
file_name	organism	url	database	path	refseq_category	assembly_accession	bioproject	biosample	taxid	infraspecific_name	version_status	release_type	genome_rep	seq_rel_date	submitter
Aegilops_tauschii_subsp._tauschii_genomic_refseq.fna.gz	Aegilops_tauschii_subsp._tauschii	ftp://ftp.ncbi.nlm.nih.gov/genomes/all/GCF/001/957/025/GCF_001957025.1_Aet_MR_1.0/GCF_001957025.1_Aet_MR_1.0_genomic.fna.gz	refseq	Genomes_Plant	representative genome	GCF_001957025.1	PRJNA371621	SAMN05426520	169297	cultivar=AL8/78	latest	Major	Full	2017-01-19	Johns Hopkins University
Amborella_trichopoda_genomic_refseq.fna.gz	Amborella_trichopoda	ftp://ftp.ncbi.nlm.nih.gov/genomes/all/GCF/000/471/905/GCF_000471905.2_AMTR1.0/GCF_000471905.2_AMTR1.0_genomic.fna.gz	refseq	Genomes_Plant	representative genome	GCF_000471905.2	PRJNA238126	SAMN02313977	13333	NA	latest	Minor	Full	2013-09-30	Amborella Genome Sequencing Project
Ananas_comosus_genomic_refseq.fna.gz	Ananas_comosus	ftp://ftp.ncbi.nlm.nih.gov/genomes/all/GCF/001/540/865/GCF_001540865.1_ASM154086v1/GCF_001540865.1_ASM154086v1_genomic.fna.gz	refseq	Genomes_Plant	representative genome	GCF_001540865.1	PRJNA371634	SAMN04316497	4615	cultivar=F153	latest	Major	Full	2016-03-14	Fujian Agriculture and Forestry University
Arabidopsis_lyrata_subsp._lyrata_genomic_refseq.fna.gz	Arabidopsis_lyrata_subsp._lyrata	ftp://ftp.ncbi.nlm.nih.gov/genomes/all/GCF/000/004/255/GCF_000004255.2_v.1.0/GCF_000004255.2_v.1.0_genomic.fna.gz	refseq	Genomes_Plant	representative genome	GCF_000004255.2	PRJNA49545	SAMN02981250	81972	NA	latest	Minor	Full	2016-11-26	US DOE Joint Genome Institute (JGI-PGF)
Arabidopsis_thaliana_genomic_refseq.fna.gz	Arabidopsis_thaliana	ftp://ftp.ncbi.nlm.nih.gov/genomes/all/GCF/000/001/735/GCF_000001735.4_TAIR10.1/GCF_000001735.4_TAIR10.1_genomic.fna.gz	refseq	Genomes_Plant	reference genome	GCF_000001735.4	PRJNA116	SAMN03081427	3702	ecotype=Columbia	latest	Minor	Full	2018-03-15	The Arabidopsis Information Resource (TAIR)
Arachis_duranensis_genomic_refseq.fna.gz	Arachis_duranensis	ftp://ftp.ncbi.nlm.nih.gov/genomes/all/GCF/000/817/695/GCF_000817695.2_Aradu1.1/GCF_000817695.2_Aradu1.1_genomic.fna.gz	refseq	Genomes_Plant	representative genome	GCF_000817695.2	PRJNA316327	SAMN02982871	130453	cultivar=V14167	latest	Major	Full	2017-04-25	Iowa State University
Arachis_ipaensis_genomic_refseq.fna.gz	Arachis_ipaensis	ftp://ftp.ncbi.nlm.nih.gov/genomes/all/GCF/000/816/755/GCF_000816755.2_Araip1.1/GCF_000816755.2_Araip1.1_genomic.fna.gz	refseq	Genomes_Plant	representative genome	GCF_000816755.2	PRJNA316874	SAMN02982874	130454	cultivar=K30076	latest	Major	Full	2017-04-25	Iowa State University
Asparagus_officinalis_genomic_refseq.fna.gz	Asparagus_officinalis	ftp://ftp.ncbi.nlm.nih.gov/genomes/all/GCF/001/876/935/GCF_001876935.1_Aspof.V1/GCF_001876935.1_Aspof.V1_genomic.fna.gz	refseq	Genomes_Plant	representative genome	GCF_001876935.1	PRJNA376608	SAMN04606231	4686	NA	latest	Major	Full	2017-02-06	University of Georgia
Auxenochlorella_protothecoides_genomic_refseq.fna.gz	Auxenochlorella_protothecoides	ftp://ftp.ncbi.nlm.nih.gov/genomes/all/GCF/000/733/215/GCF_000733215.1_ASM73321v1/GCF_000733215.1_ASM73321v1_genomic.fna.gz	refseq	Genomes_Plant	representative genome	GCF_000733215.1	PRJNA261964	SAMN02433493	3075	strain=0710	latest	Major	Full	2014-08-01	Beijing Genomics Institue, Shenzhen
Bathycoccus_prasinos_genomic_refseq.fna.gz	Bathycoccus_prasinos	ftp://ftp.ncbi.nlm.nih.gov/genomes/all/GCF/002/220/235/GCF_002220235.1_ASM222023v1/GCF_002220235.1_ASM222023v1_genomic.fna.gz	refseq	Genomes_Plant	representative genome	GCF_002220235.1	PRJNA394752	NA	41875	strain=RCC 1105	latest	Major	Full	2012-11-22	Genoscope
Beta_vulgaris_subsp._vulgaris_genomic_refseq.fna.gz	Beta_vulgaris_subsp._vulgaris	ftp://ftp.ncbi.nlm.nih.gov/genomes/all/GCF/000/511/025/GCF_000511025.2_RefBeet-1.2.2/GCF_000511025.2_RefBeet-1.2.2_genomic.fna.gz	refseq	Genomes_Plant	representative genome	GCF_000511025.2	PRJNA268352	SAMN02182557	3555	NA	latest	Major	Full	2015-07-07	Beta vulgaris resource
Brachypodium_distachyon_genomic_refseq.fna.gz	Brachypodium_distachyon	ftp://ftp.ncbi.nlm.nih.gov/genomes/all/GCF/000/005/505/GCF_000005505.3_Brachypodium_distachyon_v3.0/GCF_000005505.3_Brachypodium_distachyon_v3.0_genomic.fna.gz	refseq	Genomes_Plant	representative genome	GCF_000005505.3	PRJNA74771	SAMN02981254	15368	strain=Bd21	latest	Major	Full	2018-01-24	JGI-PGF
Brassica_napus_genomic_refseq.fna.gz	Brassica_napus	ftp://ftp.ncbi.nlm.nih.gov/genomes/all/GCF/000/686/985/GCF_000686985.2_Bra_napus_v2.0/GCF_000686985.2_Bra_napus_v2.0_genomic.fna.gz	refseq	Genomes_Plant	representative genome	GCF_000686985.2	PRJNA293435	SAMN02742820	3708	cultivar=ZS11	latest	Major	Full	2017-09-15	BGI-Shenzhen
Brassica_oleracea_var._oleracea_genomic_refseq.fna.gz	Brassica_oleracea_var._oleracea	ftp://ftp.ncbi.nlm.nih.gov/genomes/all/GCF/000/695/525/GCF_000695525.1_BOL/GCF_000695525.1_BOL_genomic.fna.gz	refseq	Genomes_Plant	representative genome	GCF_000695525.1	PRJNA293438	SAMN02584321	109376	cultivar=TO1000	latest	Major	Full	2014-05-27	CanSeq
Brassica_rapa_genomic_refseq.fna.gz	Brassica_rapa	ftp://ftp.ncbi.nlm.nih.gov/genomes/all/GCF/000/309/985/GCF_000309985.1_Brapa_1.0/GCF_000309985.1_Brapa_1.0_genomic.fna.gz	refseq	Genomes_Plant	representative genome	GCF_000309985.1	PRJNA249065	SAMN02981293	3711	cultivar=Chiifu-401-42	latest	Major	Full	2012-11-07	Brassica rapa genome sequencing project, BraGSP
Cajanus_cajan_genomic_refseq.fna.gz	Cajanus_cajan	ftp://ftp.ncbi.nlm.nih.gov/genomes/all/GCF/000/340/665/GCF_000340665.1_C.cajan_V1.0/GCF_000340665.1_C.cajan_V1.0_genomic.fna.gz	refseq	Genomes_Plant	representative genome	GCF_000340665.1	PRJNA376605	SAMN02981370	3821	NA	latest	Major	Full	2016-09-29	BGI
Camelina_sativa_genomic_refseq.fna.gz	Camelina_sativa	ftp://ftp.ncbi.nlm.nih.gov/genomes/all/GCF/000/633/955/GCF_000633955.1_Cs/GCF_000633955.1_Cs_genomic.fna.gz	refseq	Genomes_Plant	representative genome	GCF_000633955.1	PRJNA264159	SAMN02644653	90675	cultivar=DH55	latest	Major	Full	2014-04-24	Agriculture & AgriFood Canada
Capsella_rubella_genomic_refseq.fna.gz	Capsella_rubella	ftp://ftp.ncbi.nlm.nih.gov/genomes/all/GCF/000/375/325/GCF_000375325.1_Caprub1_0/GCF_000375325.1_Caprub1_0_genomic.fna.gz	refseq	Genomes_Plant	representative genome	GCF_000375325.1	PRJNA230563	SAMN02981483	81985	cultivar=Monte Gargano	latest	Major	Full	2013-04-23	DOE Joint Genome Institute
Capsicum_annuum_genomic_refseq.fna.gz	Capsicum_annuum	ftp://ftp.ncbi.nlm.nih.gov/genomes/all/GCF/000/710/875/GCF_000710875.1_Pepper_Zunla_1_Ref_v1.0/GCF_000710875.1_Pepper_Zunla_1_Ref_v1.0_genomic.fna.gz	refseq	Genomes_Plant	representative genome	GCF_000710875.1	PRJNA319678	SAMN01906946	4072	cultivar=Zunla-1	latest	Major	Full	2015-03-11	BGI
Chenopodium_quinoa_genomic_refseq.fna.gz	Chenopodium_quinoa	ftp://ftp.ncbi.nlm.nih.gov/genomes/all/GCF/001/683/475/GCF_001683475.1_ASM168347v1/GCF_001683475.1_ASM168347v1_genomic.fna.gz	refseq	Genomes_Plant	representative genome	GCF_001683475.1	PRJNA394242	SAMN04338310	63459	cultivar=QQ74	latest	Major	Full	2017-05-19	King Abdullah University of Science and Technology
Chlamydomonas_reinhardtii_genomic_refseq.fna.gz	Chlamydomonas_reinhardtii	ftp://ftp.ncbi.nlm.nih.gov/genomes/all/GCF/000/002/595/GCF_000002595.1_v3.0/GCF_000002595.1_v3.0_genomic.fna.gz	refseq	Genomes_Plant	representative genome	GCF_000002595.1	PRJNA21061	SAMN02953692	3055	strain=CC-503 cw92 mt+	latest	Major	Full	2007-10-15	DOE Joint Genome Institute
Chlorella_variabilis_genomic_refseq.fna.gz	Chlorella_variabilis	ftp://ftp.ncbi.nlm.nih.gov/genomes/all/GCF/000/147/415/GCF_000147415.1_v_1.0/GCF_000147415.1_v_1.0_genomic.fna.gz	refseq	Genomes_Plant	representative genome	GCF_000147415.1	PRJNA223657	SAMN02744065	554065	strain=NC64A	latest	Major	Full	2010-09-16	JGI
Chondrus_crispus_genomic_refseq.fna.gz	Chondrus_crispus	ftp://ftp.ncbi.nlm.nih.gov/genomes/all/GCF/000/350/225/GCF_000350225.1_ASM35022v2/GCF_000350225.1_ASM35022v2_genomic.fna.gz	refseq	Genomes_Plant	representative genome	GCF_000350225.1	PRJNA193762	SAMEA2272275	2769	strain=Stackhouse	latest	Major	Full	2013-05-22	Genoscope - Centre National de Sequencage
Cicer_arietinum_genomic_refseq.fna.gz	Cicer_arietinum	ftp://ftp.ncbi.nlm.nih.gov/genomes/all/GCF/000/331/145/GCF_000331145.1_ASM33114v1/GCF_000331145.1_ASM33114v1_genomic.fna.gz	refseq	Genomes_Plant	representative genome	GCF_000331145.1	PRJNA190909	SAMN02981489	3827	cultivar=CDC Frontier	latest	Major	Full	2013-01-16	BGI-Shenzhen
Citrus_clementina_genomic_refseq.fna.gz	Citrus_clementina	ftp://ftp.ncbi.nlm.nih.gov/genomes/all/GCF/000/493/195/GCF_000493195.1_Citrus_clementina_v1.0/GCF_000493195.1_Citrus_clementina_v1.0_genomic.fna.gz	refseq	Genomes_Plant	representative genome	GCF_000493195.1	PRJNA232045	SAMN02389527	85681	cultivar=Clemenules	latest	Major	Full	2013-11-08	International Citrus Genome Consortium
Citrus_sinensis_genomic_refseq.fna.gz	Citrus_sinensis	ftp://ftp.ncbi.nlm.nih.gov/genomes/all/GCF/000/317/415/GCF_000317415.1_Csi_valencia_1.0/GCF_000317415.1_Csi_valencia_1.0_genomic.fna.gz	refseq	Genomes_Plant	representative genome	GCF_000317415.1	PRJNA225998	SAMN02981414	2711	cultivar=Valencia	latest	Major	Full	2012-12-12	China sweet orange genome project
Coccomyxa_subellipsoidea_C-169_genomic_refseq.fna.gz	Coccomyxa_subellipsoidea_C-169	ftp://ftp.ncbi.nlm.nih.gov/genomes/all/GCF/000/258/705/GCF_000258705.1_Coccomyxa_subellipsoidae_v2.0/GCF_000258705.1_Coccomyxa_subellipsoidae_v2.0_genomic.fna.gz	refseq	Genomes_Plant	representative genome	GCF_000258705.1	PRJNA221161	SAMN02744078	574566	strain=C-169	latest	Major	Full	2012-04-13	JGI
Cucumis_melo_genomic_refseq.fna.gz	Cucumis_melo	ftp://ftp.ncbi.nlm.nih.gov/genomes/all/GCF/000/313/045/GCF_000313045.1_ASM31304v1/GCF_000313045.1_ASM31304v1_genomic.fna.gz	refseq	Genomes_Plant	representative genome	GCF_000313045.1	PRJNA246165	SAMEA2272451	3656	cultivar=DHL92	latest	Major	Full	2012-10-05	Genetica Molecular, Centre de Recerca en Agrigenomica (CRAG)
Cucumis_sativus_genomic_refseq.fna.gz	Cucumis_sativus	ftp://ftp.ncbi.nlm.nih.gov/genomes/all/GCF/000/004/075/GCF_000004075.2_ASM407v2/GCF_000004075.2_ASM407v2_genomic.fna.gz	refseq	Genomes_Plant	representative genome	GCF_000004075.2	PRJNA182750	SAMN02953750	3659	cultivar=9930	latest	Major	Full	2014-10-27	The Cucumber Genome Initiative
Cucurbita_maxima_genomic_refseq.fna.gz	Cucurbita_maxima	ftp://ftp.ncbi.nlm.nih.gov/genomes/all/GCF/002/738/345/GCF_002738345.1_Cmax_1.0/GCF_002738345.1_Cmax_1.0_genomic.fna.gz	refseq	Genomes_Plant	representative genome	GCF_002738345.1	PRJNA418295	SAMN06886671	3661	cultivar=Rimu	latest	Major	Full	2017-10-31	Cornell University
Cucurbita_moschata_genomic_refseq.fna.gz	Cucurbita_moschata	ftp://ftp.ncbi.nlm.nih.gov/genomes/all/GCF/002/738/365/GCF_002738365.1_Cmos_1.0/GCF_002738365.1_Cmos_1.0_genomic.fna.gz	refseq	Genomes_Plant	representative genome	GCF_002738365.1	PRJNA418582	SAMN06886672	3662	cultivar=Rifu	latest	Major	Full	2017-10-31	Cornell University
Cucurbita_pepo_subsp._pepo_genomic_refseq.fna.gz	Cucurbita_pepo_subsp._pepo	ftp://ftp.ncbi.nlm.nih.gov/genomes/all/GCF/002/806/865/GCF_002806865.1_ASM280686v2/GCF_002806865.1_ASM280686v2_genomic.fna.gz	refseq	Genomes_Plant	representative genome	GCF_002806865.1	PRJNA421955	SAMN07125871	3664	cultivar=mu-cu-16	latest	Major	Full	2017-12-07	Comav-UPV
Cyanidioschyzon_merolae_strain_10D_genomic_refseq.fna.gz	Cyanidioschyzon_merolae_strain_10D	ftp://ftp.ncbi.nlm.nih.gov/genomes/all/GCF/000/091/205/GCF_000091205.1_ASM9120v1/GCF_000091205.1_ASM9120v1_genomic.fna.gz	refseq	Genomes_Plant	representative genome	GCF_000091205.1	PRJNA28057	NA	280699	strain=10D	latest	Major	Full	2007-07-11	National Institute of Genetics, Japan
Cynara_cardunculus_var._scolymus_genomic_refseq.fna.gz	Cynara_cardunculus_var._scolymus	ftp://ftp.ncbi.nlm.nih.gov/genomes/all/GCF/001/531/365/GCF_001531365.1_CcrdV1/GCF_001531365.1_CcrdV1_genomic.fna.gz	refseq	Genomes_Plant	representative genome	GCF_001531365.1	PRJNA453787	SAMN03402638	59895	NA	latest	Major	Full	2018-04-17	Compositae Genome Project
Daucus_carota_subsp._sativus_genomic_refseq.fna.gz	Daucus_carota_subsp._sativus	ftp://ftp.ncbi.nlm.nih.gov/genomes/all/GCF/001/625/215/GCF_001625215.1_ASM162521v1/GCF_001625215.1_ASM162521v1_genomic.fna.gz	refseq	Genomes_Plant	representative genome	GCF_001625215.1	PRJNA326436	SAMN03216637	79200	cultivar=DH1	latest	Major	Full	2016-05-06	USDA ARS
Dendrobium_officinale_genomic_refseq.fna.gz	Dendrobium_officinale	ftp://ftp.ncbi.nlm.nih.gov/genomes/all/GCF/001/605/985/GCF_001605985.1_ASM160598v1/GCF_001605985.1_ASM160598v1_genomic.fna.gz	refseq	Genomes_Plant	representative genome	GCF_001605985.1	PRJNA382192	SAMN03083363	142615	NA	latest	Major	Full	2016-02-26	The National Orchid Conservation Center of China, and The Orchid Conservation and Research Center of Shenzhen
Durio_zibethinus_genomic_refseq.fna.gz	Durio_zibethinus	ftp://ftp.ncbi.nlm.nih.gov/genomes/all/GCF/002/303/985/GCF_002303985.1_Duzib1.0/GCF_002303985.1_Duzib1.0_genomic.fna.gz	refseq	Genomes_Plant	representative genome	GCF_002303985.1	PRJNA407962	SAMN07563003	66656	cultivar=Musang King	latest	Major	Full	2017-09-15	Thorn Biosystems
Elaeis_guineensis_genomic_refseq.fna.gz	Elaeis_guineensis	ftp://ftp.ncbi.nlm.nih.gov/genomes/all/GCF/000/442/705/GCF_000442705.1_EG5/GCF_000442705.1_EG5_genomic.fna.gz	refseq	Genomes_Plant	representative genome	GCF_000442705.1	PRJNA268357	SAMN02981535	51953	NA	latest	Major	Full	2013-08-13	Orion Genomics
Erythranthe_guttata_genomic_refseq.fna.gz	Erythranthe_guttata	ftp://ftp.ncbi.nlm.nih.gov/genomes/all/GCF/000/504/015/GCF_000504015.1_Mimgu1_0/GCF_000504015.1_Mimgu1_0_genomic.fna.gz	refseq	Genomes_Plant	representative genome	GCF_000504015.1	PRJNA285087	SAMN02742818	4155	cultivar=IM62	latest	Major	Full	2014-04-02	DOE Joint Genome Institute
Eucalyptus_grandis_genomic_refseq.fna.gz	Eucalyptus_grandis	ftp://ftp.ncbi.nlm.nih.gov/genomes/all/GCF/000/612/305/GCF_000612305.1_Egrandis1_0/GCF_000612305.1_Egrandis1_0_genomic.fna.gz	refseq	Genomes_Plant	representative genome	GCF_000612305.1	PRJNA264012	SAMN02230419	71139	cultivar=BRASUZ1	latest	Major	Full	2014-05-02	Geneglob
Eutrema_salsugineum_genomic_refseq.fna.gz	Eutrema_salsugineum	ftp://ftp.ncbi.nlm.nih.gov/genomes/all/GCF/000/478/725/GCF_000478725.1_Eutsalg1_0/GCF_000478725.1_Eutsalg1_0_genomic.fna.gz	refseq	Genomes_Plant	representative genome	GCF_000478725.1	PRJNA231865	SAMN02981485	72664	NA	latest	Major	Full	2013-11-05	Joint Genome Institute
Fragaria_vesca_subsp._vesca_genomic_refseq.fna.gz	Fragaria_vesca_subsp._vesca	ftp://ftp.ncbi.nlm.nih.gov/genomes/all/GCF/000/184/155/GCF_000184155.1_FraVesHawaii_1.0/GCF_000184155.1_FraVesHawaii_1.0_genomic.fna.gz	refseq	Genomes_Plant	representative genome	GCF_000184155.1	PRJNA66853	SAMN00120060	101020	NA	latest	Major	Full	2011-02-24	Virginia Bioinformatics Institute
Galdieria_sulphuraria_genomic_refseq.fna.gz	Galdieria_sulphuraria	ftp://ftp.ncbi.nlm.nih.gov/genomes/all/GCF/000/341/285/GCF_000341285.1_ASM34128v1/GCF_000341285.1_ASM34128v1_genomic.fna.gz	refseq	Genomes_Plant	representative genome	GCF_000341285.1	PRJNA221242	SAMN00011278	130081	strain=074W	latest	Major	Full	2013-02-25	Galdieria sulphuraria Genome Project
Glycine_max_genomic_refseq.fna.gz	Glycine_max	ftp://ftp.ncbi.nlm.nih.gov/genomes/all/GCF/000/004/515/GCF_000004515.4_Glycine_max_v2.0/GCF_000004515.4_Glycine_max_v2.0_genomic.fna.gz	refseq	Genomes_Plant	representative genome	GCF_000004515.4	PRJNA48389	SAMN00002965	3847	cultivar=Williams 82	latest	Major	Full	2015-11-04	US DOE Joint Genome Institute (JGI-PGF)
Gossypium_arboreum_genomic_refseq.fna.gz	Gossypium_arboreum	ftp://ftp.ncbi.nlm.nih.gov/genomes/all/GCF/000/612/285/GCF_000612285.1_Gossypium_arboreum_v1.0/GCF_000612285.1_Gossypium_arboreum_v1.0_genomic.fna.gz	refseq	Genomes_Plant	representative genome	GCF_000612285.1	PRJNA335838	SAMN02981570	29729	cultivar=Shixiya1	latest	Major	Full	2015-09-28	BGI
Gossypium_hirsutum_genomic_refseq.fna.gz	Gossypium_hirsutum	ftp://ftp.ncbi.nlm.nih.gov/genomes/all/GCF/000/987/745/GCF_000987745.1_ASM98774v1/GCF_000987745.1_ASM98774v1_genomic.fna.gz	refseq	Genomes_Plant	representative genome	GCF_000987745.1	PRJNA320881	SAMN03342414	3635	cultivar=TM-1	latest	Major	Full	2015-05-05	BGI-shenzhen
Gossypium_raimondii_genomic_refseq.fna.gz	Gossypium_raimondii	ftp://ftp.ncbi.nlm.nih.gov/genomes/all/GCF/000/327/365/GCF_000327365.1_Graimondii2_0/GCF_000327365.1_Graimondii2_0_genomic.fna.gz	refseq	Genomes_Plant	representative genome	GCF_000327365.1	PRJNA282644	SAMN02743920	29730	NA	latest	Major	Full	2012-12-20	DOE Joint Genome Institute
Helianthus_annuus_genomic_refseq.fna.gz	Helianthus_annuus	ftp://ftp.ncbi.nlm.nih.gov/genomes/all/GCF/002/127/325/GCF_002127325.1_HanXRQr1.0/GCF_002127325.1_HanXRQr1.0_genomic.fna.gz	refseq	Genomes_Plant	representative genome	GCF_002127325.1	PRJNA396063	SAMN05868438	4232	NA	latest	Major	Full	2017-05-12	International Consortium for Sunflower Genomics
Herrania_umbratica_genomic_refseq.fna.gz	Herrania_umbratica	ftp://ftp.ncbi.nlm.nih.gov/genomes/all/GCF/002/168/275/GCF_002168275.1_ASM216827v2/GCF_002168275.1_ASM216827v2_genomic.fna.gz	refseq	Genomes_Plant	representative genome	GCF_002168275.1	PRJNA389730	SAMN06806157	108875	cultivar=Fairchild	latest	Major	Full	2017-06-05	Mars, Incorporated
Hevea_brasiliensis_genomic_refseq.fna.gz	Hevea_brasiliensis	ftp://ftp.ncbi.nlm.nih.gov/genomes/all/GCF/001/654/055/GCF_001654055.1_ASM165405v1/GCF_001654055.1_ASM165405v1_genomic.fna.gz	refseq	Genomes_Plant	representative genome	GCF_001654055.1	PRJNA394253	SAMN04451765	3981	cultivar=reyan7-33-97	latest	Major	Full	2016-06-01	Rubber Research Institute
Ipomoea_nil_genomic_refseq.fna.gz	Ipomoea_nil	ftp://ftp.ncbi.nlm.nih.gov/genomes/all/GCF/001/879/475/GCF_001879475.1_Asagao_1.1/GCF_001879475.1_Asagao_1.1_genomic.fna.gz	refseq	Genomes_Plant	representative genome	GCF_001879475.1	PRJNA344313	SAMD00022859	35883	cultivar=Tokyo-kokei standard	latest	Major	Full	2016-09-01	Laboratory of biological diversity / Hoshino group, National Institute for Basic Biology, National Institutes of Natural Sciences
Jatropha_curcas_genomic_refseq.fna.gz	Jatropha_curcas	ftp://ftp.ncbi.nlm.nih.gov/genomes/all/GCF/000/696/525/GCF_000696525.1_JatCur_1.0/GCF_000696525.1_JatCur_1.0_genomic.fna.gz	refseq	Genomes_Plant	representative genome	GCF_000696525.1	PRJNA279873	SAMN02799222	180498	cultivar=GZQX0401	latest	Major	Full	2014-06-02	Chinese Academy of Sciences
Juglans_regia_genomic_refseq.fna.gz	Juglans_regia	ftp://ftp.ncbi.nlm.nih.gov/genomes/all/GCF/001/411/555/GCF_001411555.1_wgs.5d/GCF_001411555.1_wgs.5d_genomic.fna.gz	refseq	Genomes_Plant	representative genome	GCF_001411555.1	PRJNA350852	SAMN03704235	51240	cultivar=Chandler	latest	Major	Full	2015-10-22	Johns Hopkins University
Lactuca_sativa_genomic_refseq.fna.gz	Lactuca_sativa	ftp://ftp.ncbi.nlm.nih.gov/genomes/all/GCF/002/870/075/GCF_002870075.1_Lsat_Salinas_v7/GCF_002870075.1_Lsat_Salinas_v7_genomic.fna.gz	refseq	Genomes_Plant	representative genome	GCF_002870075.1	PRJNA432228	SAMN01730979	4236	cultivar=Salinas	latest	Major	Full	2018-01-09	UC Davis Genome Center
Lupinus_angustifolius_genomic_refseq.fna.gz	Lupinus_angustifolius	ftp://ftp.ncbi.nlm.nih.gov/genomes/all/GCF/001/865/875/GCF_001865875.1_LupAngTanjil_v1.0/GCF_001865875.1_LupAngTanjil_v1.0_genomic.fna.gz	refseq	Genomes_Plant	representative genome	GCF_001865875.1	PRJNA356456	SAMN04215042	3871	cultivar=Tanjil	latest	Major	Full	2016-11-16	CSIRO
Malus_domestica_genomic_refseq.fna.gz	Malus_domestica	ftp://ftp.ncbi.nlm.nih.gov/genomes/all/GCF/000/148/765/GCF_000148765.1_MalDomGD1.0/GCF_000148765.1_MalDomGD1.0_genomic.fna.gz	refseq	Genomes_Plant	representative genome	GCF_000148765.1	PRJNA249071	SAMN02981243	3750	cultivar=Golden Delicious	latest	Major	Full	2012-08-16	IASMA research center
Manihot_esculenta_genomic_refseq.fna.gz	Manihot_esculenta	ftp://ftp.ncbi.nlm.nih.gov/genomes/all/GCF/001/659/605/GCF_001659605.1_Manihot_esculenta_v6/GCF_001659605.1_Manihot_esculenta_v6_genomic.fna.gz	refseq	Genomes_Plant	representative genome	GCF_001659605.1	PRJNA394209	SAMN04116956	3983	cultivar=AM560-2	latest	Major	Full	2016-06-10	DOE-Joint Genome Institute
Medicago_truncatula_genomic_refseq.fna.gz	Medicago_truncatula	ftp://ftp.ncbi.nlm.nih.gov/genomes/all/GCF/000/219/495/GCF_000219495.3_MedtrA17_4.0/GCF_000219495.3_MedtrA17_4.0_genomic.fna.gz	refseq	Genomes_Plant	representative genome	GCF_000219495.3	PRJNA30099	SAMN02299339	3880	strain=A17	latest	Minor	Full	2014-06-18	Medicago truncatula Consortium
Micromonas_commoda_genomic_refseq.fna.gz	Micromonas_commoda	ftp://ftp.ncbi.nlm.nih.gov/genomes/all/GCF/000/090/985/GCF_000090985.2_ASM9098v2/GCF_000090985.2_ASM9098v2_genomic.fna.gz	refseq	Genomes_Plant	representative genome	GCF_000090985.2	PRJNA39769	SAMN03081421	296587	strain=RCC299	latest	Major	Full	2009-04-10	Micromonas genome consortium
Micromonas_pusilla_CCMP1545_genomic_refseq.fna.gz	Micromonas_pusilla_CCMP1545	ftp://ftp.ncbi.nlm.nih.gov/genomes/all/GCF/000/151/265/GCF_000151265.2_Micromonas_pusilla_CCMP1545_v2.0/GCF_000151265.2_Micromonas_pusilla_CCMP1545_v2.0_genomic.fna.gz	refseq	Genomes_Plant	representative genome	GCF_000151265.2	PRJNA51515	SAMN02953743	564608	strain=CCMP1545	latest	Minor	Full	2009-04-09	Micromonas Genome Consortium
Momordica_charantia_genomic_refseq.fna.gz	Momordica_charantia	ftp://ftp.ncbi.nlm.nih.gov/genomes/all/GCF/001/995/035/GCF_001995035.1_ASM199503v1/GCF_001995035.1_ASM199503v1_genomic.fna.gz	refseq	Genomes_Plant	representative genome	GCF_001995035.1	PRJNA397875	SAMD00048603	3673	strain=OHB3-1	latest	Major	Full	2016-12-26	Division of Gene Research, Research Center for Human and Environmental Science, Shinshu University
Monoraphidium_neglectum_genomic_refseq.fna.gz	Monoraphidium_neglectum	ftp://ftp.ncbi.nlm.nih.gov/genomes/all/GCF/000/611/645/GCF_000611645.1_mono_v1/GCF_000611645.1_mono_v1_genomic.fna.gz	refseq	Genomes_Plant	representative genome	GCF_000611645.1	PRJNA293989	SAMN02981574	145388	strain=SAG 48.87	latest	Major	Full	2015-02-26	Bielefeld University
Morus_notabilis_genomic_refseq.fna.gz	Morus_notabilis	ftp://ftp.ncbi.nlm.nih.gov/genomes/all/GCF/000/414/095/GCF_000414095.1_ASM41409v2/GCF_000414095.1_ASM41409v2_genomic.fna.gz	refseq	Genomes_Plant	representative genome	GCF_000414095.1	PRJNA263939	SAMN02141246	981085	NA	latest	Major	Full	2013-08-07	BGI
Musa_acuminata_subsp._malaccensis_genomic_refseq.fna.gz	Musa_acuminata_subsp._malaccensis	ftp://ftp.ncbi.nlm.nih.gov/genomes/all/GCF/000/313/855/GCF_000313855.2_ASM31385v2/GCF_000313855.2_ASM31385v2_genomic.fna.gz	refseq	Genomes_Plant	representative genome	GCF_000313855.2	PRJNA262552	SAMEA2272344	214687	strain=Doubled-haploid Pahang (DH-Pahang)	latest	Minor	Full	2012-11-14	Genoscope/IG/CEA
Nelumbo_nucifera_genomic_refseq.fna.gz	Nelumbo_nucifera	ftp://ftp.ncbi.nlm.nih.gov/genomes/all/GCF/000/365/185/GCF_000365185.1_Chinese_Lotus_1.1/GCF_000365185.1_Chinese_Lotus_1.1_genomic.fna.gz	refseq	Genomes_Plant	representative genome	GCF_000365185.1	PRJNA264089	SAMN02054413	4432	NA	latest	Major	Full	2013-08-08	University of Illinois at Urbana-Champaign
Nicotiana_attenuata_genomic_refseq.fna.gz	Nicotiana_attenuata	ftp://ftp.ncbi.nlm.nih.gov/genomes/all/GCF/001/879/085/GCF_001879085.1_NIATTr2/GCF_001879085.1_NIATTr2_genomic.fna.gz	refseq	Genomes_Plant	representative genome	GCF_001879085.1	PRJNA355166	SAMN04590212	49451	strain=UT	latest	Major	Full	2016-11-15	Max Planck Institute for Chemical Ecology
Nicotiana_sylvestris_genomic_refseq.fna.gz	Nicotiana_sylvestris	ftp://ftp.ncbi.nlm.nih.gov/genomes/all/GCF/000/393/655/GCF_000393655.1_Nsyl/GCF_000393655.1_Nsyl_genomic.fna.gz	refseq	Genomes_Plant	representative genome	GCF_000393655.1	PRJNA257217	SAMN02981529	4096	NA	latest	Major	Full	2013-05-16	Philip Morris International R&D
Nicotiana_tabacum_genomic_refseq.fna.gz	Nicotiana_tabacum	ftp://ftp.ncbi.nlm.nih.gov/genomes/all/GCF/000/715/135/GCF_000715135.1_Ntab-TN90/GCF_000715135.1_Ntab-TN90_genomic.fna.gz	refseq	Genomes_Plant	representative genome	GCF_000715135.1	PRJNA319578	SAMN02316627	4097	cultivar=TN90	latest	Major	Full	2014-05-29	Philip Morris International R&D
Nicotiana_tomentosiformis_genomic_refseq.fna.gz	Nicotiana_tomentosiformis	ftp://ftp.ncbi.nlm.nih.gov/genomes/all/GCF/000/390/325/GCF_000390325.2_Ntom_v01/GCF_000390325.2_Ntom_v01_genomic.fna.gz	refseq	Genomes_Plant	representative genome	GCF_000390325.2	PRJNA257218	SAMN02981530	4098	NA	latest	Minor	Full	2013-05-16	Philip Morris International R&D
Olea_europaea_var._sylvestris_genomic_refseq.fna.gz	Olea_europaea_var._sylvestris	ftp://ftp.ncbi.nlm.nih.gov/genomes/all/GCF/002/742/605/GCF_002742605.1_O_europaea_v1/GCF_002742605.1_O_europaea_v1_genomic.fna.gz	refseq	Genomes_Plant	representative genome	GCF_002742605.1	PRJNA417827	SAMN05943011	158386	NA	latest	Major	Full	2017-11-03	International Olive Genome Consortium
Oryza_brachyantha_genomic_refseq.fna.gz	Oryza_brachyantha	ftp://ftp.ncbi.nlm.nih.gov/genomes/all/GCF/000/231/095/GCF_000231095.1_Oryza_brachyantha.v1.4b/GCF_000231095.1_Oryza_brachyantha.v1.4b_genomic.fna.gz	refseq	Genomes_Plant	representative genome	GCF_000231095.1	PRJNA232125	SAMN02981362	4533	NA	latest	Major	Full	2012-01-19	The Institute of Genetics and Developmental Biology
Oryza_sativa_Japonica_Group_genomic_refseq.fna.gz	Oryza_sativa_Japonica_Group	ftp://ftp.ncbi.nlm.nih.gov/genomes/all/GCF/001/433/935/GCF_001433935.1_IRGSP-1.0/GCF_001433935.1_IRGSP-1.0_genomic.fna.gz	refseq	Genomes_Plant	representative genome	GCF_001433935.1	PRJNA122	SAMD00000397	39947	NA	latest	Major	Full	2015-10-10	National Institute of Agrobiological Sciences
Ostreococcus_lucimarinus_CCE9901_genomic_refseq.fna.gz	Ostreococcus_lucimarinus_CCE9901	ftp://ftp.ncbi.nlm.nih.gov/genomes/all/GCF/000/092/065/GCF_000092065.1_ASM9206v1/GCF_000092065.1_ASM9206v1_genomic.fna.gz	refseq	Genomes_Plant	representative genome	GCF_000092065.1	PRJNA19407	SAMN03081420	436017	strain=CCE9901	latest	Major	Full	2007-04-10	US DOE Joint Genome Institute
Ostreococcus_tauri_genomic_refseq.fna.gz	Ostreococcus_tauri	ftp://ftp.ncbi.nlm.nih.gov/genomes/all/GCF/000/214/015/GCF_000214015.3_version_140606/GCF_000214015.3_version_140606_genomic.fna.gz	refseq	Genomes_Plant	representative genome	GCF_000214015.3	PRJNA51609	SAMEA3138397	70448	strain=RCC4221	latest	Major	Full	2014-10-02	Laboratoire Arago, France
Petunia_axillaris_v1.6.2_genome.fasta	Petunia_axillaris	ftp://ftp.solgenomics.net/genomes/Petunia_axillaris/assembly/Petunia_axillaris_v1.6.2_genome.fasta	Solgenomics
Petunia_inflata_v1.0.1_genome.fasta	Petunia_inflata	ftp://ftp.solgenomics.net/genomes/Petunia_inflata/assembly/Petunia_inflata_v1.0.1_genome.fasta	Solgenomics
Panicum_hallii_genomic_refseq.fna.gz	Panicum_hallii	ftp://ftp.ncbi.nlm.nih.gov/genomes/all/GCF/002/211/085/GCF_002211085.1_PHallii_v3.1/GCF_002211085.1_PHallii_v3.1_genomic.fna.gz	refseq	Genomes_Plant	representative genome	GCF_002211085.1	PRJNA482138	SAMN03003198	206008	strain=FIL2	latest	Major	Full	2018-05-01	DOE Joint Genome Institute
Phalaenopsis_equestris_genomic_refseq.fna.gz	Phalaenopsis_equestris	ftp://ftp.ncbi.nlm.nih.gov/genomes/all/GCF/001/263/595/GCF_001263595.1_ASM126359v1/GCF_001263595.1_ASM126359v1_genomic.fna.gz	refseq	Genomes_Plant	representative genome	GCF_001263595.1	PRJNA382149	SAMN02046388	78828	NA	latest	Major	Full	2015-08-07	BGI-SZ
Phaseolus_vulgaris_genomic_refseq.fna.gz	Phaseolus_vulgaris	ftp://ftp.ncbi.nlm.nih.gov/genomes/all/GCF/000/499/845/GCF_000499845.1_PhaVulg1_0/GCF_000499845.1_PhaVulg1_0_genomic.fna.gz	refseq	Genomes_Plant	representative genome	GCF_000499845.1	PRJNA240798	SAMN02981484	3885	cultivar=G19833	latest	Major	Full	2013-11-29	JGI
Phoenix_dactylifera_genomic_refseq.fna.gz	Phoenix_dactylifera	ftp://ftp.ncbi.nlm.nih.gov/genomes/all/GCF/000/413/155/GCF_000413155.1_DPV01/GCF_000413155.1_DPV01_genomic.fna.gz	refseq	Genomes_Plant	representative genome	GCF_000413155.1	PRJNA249070	SAMN02981540	42345	cultivar=Khalas	latest	Major	Full	2013-06-24	Joint Center for Genomics Research
Physcomitrella_patens_genomic_refseq.fna.gz	Physcomitrella_patens	ftp://ftp.ncbi.nlm.nih.gov/genomes/all/GCF/000/002/425/GCF_000002425.4_Phypa_V3/GCF_000002425.4_Phypa_V3_genomic.fna.gz	refseq	Genomes_Plant	representative genome	GCF_000002425.4	PRJNA28131	SAMN00120126	3218	ecotype=Gransden 2004	latest	Major	Full	2018-01-24	Moss Genome Consortium
Populus_euphratica_genomic_refseq.fna.gz	Populus_euphratica	ftp://ftp.ncbi.nlm.nih.gov/genomes/all/GCF/000/495/115/GCF_000495115.1_PopEup_1.0/GCF_000495115.1_PopEup_1.0_genomic.fna.gz	refseq	Genomes_Plant	representative genome	GCF_000495115.1	PRJNA268063	SAMN02981499	75702	NA	latest	Major	Full	2014-08-12	Lanzhou University
Populus_trichocarpa_genomic_refseq.fna.gz	Populus_trichocarpa	ftp://ftp.ncbi.nlm.nih.gov/genomes/all/GCF/000/002/775/GCF_000002775.4_Pop_tri_v3/GCF_000002775.4_Pop_tri_v3_genomic.fna.gz	refseq	Genomes_Plant	representative genome	GCF_000002775.4	PRJNA17973	SAMN02953657	3694	NA	latest	Major	Full	2018-01-24	US DOE Joint Genome Institute (JGI
Prunus_avium_genomic_refseq.fna.gz	Prunus_avium	ftp://ftp.ncbi.nlm.nih.gov/genomes/all/GCF/002/207/925/GCF_002207925.1_PAV_r1.0/GCF_002207925.1_PAV_r1.0_genomic.fna.gz	refseq	Genomes_Plant	representative genome	GCF_002207925.1	PRJNA395588	SAMD00052827	42229	cultivar=Satonishiki	latest	Major	Full	2017-06-12	Kazusa DNA Research Institute
Prunus_mume_genomic_refseq.fna.gz	Prunus_mume	ftp://ftp.ncbi.nlm.nih.gov/genomes/all/GCF/000/346/735/GCF_000346735.1_P.mume_V1.0/GCF_000346735.1_P.mume_V1.0_genomic.fna.gz	refseq	Genomes_Plant	representative genome	GCF_000346735.1	PRJNA246160	SAMN02981503	102107	NA	latest	Major	Full	2014-02-28	BGI
Prunus_persica_genomic_refseq.fna.gz	Prunus_persica	ftp://ftp.ncbi.nlm.nih.gov/genomes/all/GCF/000/346/465/GCF_000346465.2_Prunus_persica_NCBIv2/GCF_000346465.2_Prunus_persica_NCBIv2_genomic.fna.gz	refseq	Genomes_Plant	representative genome	GCF_000346465.2	PRJNA241430	SAMN02981429	3760	cultivar=Lovell	latest	Major	Full	2017-02-02	PGF
Pyrus_x_bretschneideri_genomic_refseq.fna.gz	Pyrus_x_bretschneideri	ftp://ftp.ncbi.nlm.nih.gov/genomes/all/GCF/000/315/295/GCF_000315295.1_Pbr_v1.0/GCF_000315295.1_Pbr_v1.0_genomic.fna.gz	refseq	Genomes_Plant	representative genome	GCF_000315295.1	PRJNA259338	SAMN01797448	225117	cultivar=Dangshansuli	latest	Major	Full	2012-12-03	Nanjing Agricultural University
Quercus_suber_genomic_refseq.fna.gz	Quercus_suber	ftp://ftp.ncbi.nlm.nih.gov/genomes/all/GCF/002/906/115/GCF_002906115.1_CorkOak1.0/GCF_002906115.1_CorkOak1.0_genomic.fna.gz	refseq	Genomes_Plant	representative genome	GCF_002906115.1	PRJNA433227	SAMN07312269	58331	NA	latest	Major	Full	2018-01-29	Genosuber
Raphanus_sativus_genomic_refseq.fna.gz	Raphanus_sativus	ftp://ftp.ncbi.nlm.nih.gov/genomes/all/GCF/000/801/105/GCF_000801105.1_Rs1.0/GCF_000801105.1_Rs1.0_genomic.fna.gz	refseq	Genomes_Plant	representative genome	GCF_000801105.1	PRJNA344915	SAMN03084390	3726	cultivar=WK10039	latest	Major	Full	2015-09-29	Dr. Namshin Kim at KRIBB
Ricinus_communis_genomic_refseq.fna.gz	Ricinus_communis	ftp://ftp.ncbi.nlm.nih.gov/genomes/all/GCF/000/151/685/GCF_000151685.1_JCVI_RCG_1.1/GCF_000151685.1_JCVI_RCG_1.1_genomic.fna.gz	refseq	Genomes_Plant	representative genome	GCF_000151685.1	PRJNA34677	SAMN02953659	3988	cultivar=Hale	latest	Major	Full	2011-07-07	J. Craig Venter Institute
Rosa_chinensis_genomic_refseq.fna.gz	Rosa_chinensis	ftp://ftp.ncbi.nlm.nih.gov/genomes/all/GCF/002/994/745/GCF_002994745.1_RchiOBHm-V2/GCF_002994745.1_RchiOBHm-V2_genomic.fna.gz	refseq	Genomes_Plant	representative genome	GCF_002994745.1	PRJNA438537	SAMN07737764	74649	cultivar=Old Blush	latest	Major	Full	2018-03-13	INRA/CNRS
Selaginella_moellendorffii_genomic_refseq.fna.gz	Selaginella_moellendorffii	ftp://ftp.ncbi.nlm.nih.gov/genomes/all/GCF/000/143/415/GCF_000143415.4_v1.0/GCF_000143415.4_v1.0_genomic.fna.gz	refseq	Genomes_Plant	representative genome	GCF_000143415.4	PRJNA50439	SAMN02981255	88036	NA	latest	Minor	Full	2010-07-06	Selaginella Consortium
Sesamum_indicum_genomic_refseq.fna.gz	Sesamum_indicum	ftp://ftp.ncbi.nlm.nih.gov/genomes/all/GCF/000/512/975/GCF_000512975.1_S_indicum_v1.0/GCF_000512975.1_S_indicum_v1.0_genomic.fna.gz	refseq	Genomes_Plant	representative genome	GCF_000512975.1	PRJNA268358	SAMN02981519	4182	cultivar=Zhongzhi No. 13	latest	Major	Full	2014-01-06	Oil Crops Research Institute of the Chinese Academy of Agricultural Sciences
Solanum_arcanum_LA2157.fa.gz	Solanum_arcanum_LA2157	https://www.ebi.ac.uk/ena/data/view/GCA_000612985.1
Solanum_habrochaites_LYC4.fa.gz	Solanum_habrochaites_LYC4	https://www.ebi.ac.uk/ena/data/view/GCA_000577655.1
S_lycopersicum_chromosomes.3.00.fa	Solanum_lycopersicum	ftp://ftp.solgenomics.net/tomato_genome/assembly/build_3.00/S_lycopersicum_chromosomes.3.00.fa	Solgenomics
Solanum_melongena_genomic_genbank.fna.gz	Solanum_melongena	ftp://ftp.ncbi.nlm.nih.gov/genomes/all/GCA/000/787/875/GCA_000787875.1_SME_r2.5.1/GCA_000787875.1_SME_r2.5.1_genomic.fna.gz	genbank
Setaria_italica_genomic_refseq.fna.gz	Setaria_italica	ftp://ftp.ncbi.nlm.nih.gov/genomes/all/GCF/000/263/155/GCF_000263155.2_Setaria_italica_v2.0/GCF_000263155.2_Setaria_italica_v2.0_genomic.fna.gz	refseq	Genomes_Plant	representative genome	GCF_000263155.2	PRJNA207554	SAMN02981383	4555	strain=Yugu1	latest	Major	Full	2015-10-30	JGI-PGF
Spimpinellifolium_genome.contigs.fasta.gz	Solanum_pimpinellifolium	ftp://ftp.solgenomics.net/genomes/Solanum_pimpinellifolium/LA1589/assemblies/A-1.0/Spimpinellifolium_genome.contigs.fasta.gz
Solanum_pennellii_genomic_refseq.fna.gz	Solanum_pennellii	ftp://ftp.ncbi.nlm.nih.gov/genomes/all/GCF/001/406/875/GCF_001406875.1_SPENNV200/GCF_001406875.1_SPENNV200_genomic.fna.gz	refseq	Genomes_Plant	representative genome	GCF_001406875.1	PRJNA256426	SAMEA3283146	28526	NA	latest	Major	Full	2014-07-11	RWTH Aachen
Solanum_tuberosum_genomic_refseq.fna.gz	Solanum_tuberosum	ftp://ftp.ncbi.nlm.nih.gov/genomes/all/GCF/000/226/075/GCF_000226075.1_SolTub_3.0/GCF_000226075.1_SolTub_3.0_genomic.fna.gz	refseq	Genomes_Plant	representative genome	GCF_000226075.1	PRJNA225997	SAMN02981305	4113	cultivar=DM 1-3 516 R44	latest	Major	Full	2011-09-19	Potato Genome Sequencing Consortium
Sorghum_bicolor_genomic_refseq.fna.gz	Sorghum_bicolor	ftp://ftp.ncbi.nlm.nih.gov/genomes/all/GCF/000/003/195/GCF_000003195.3_Sorghum_bicolor_NCBIv3/GCF_000003195.3_Sorghum_bicolor_NCBIv3_genomic.fna.gz	refseq	Genomes_Plant	representative genome	GCF_000003195.3	PRJNA38691	SAMN02953738	4558	cultivar=BTx623	latest	Major	Full	2017-04-07	Sorghum Consortium
Spinacia_oleracea_genomic_refseq.fna.gz	Spinacia_oleracea	ftp://ftp.ncbi.nlm.nih.gov/genomes/all/GCF/002/007/265/GCF_002007265.1_ASM200726v1/GCF_002007265.1_ASM200726v1_genomic.fna.gz	refseq	Genomes_Plant	representative genome	GCF_002007265.1	PRJNA396054	SAMN05242642	3562	cultivar=Sp75	latest	Major	Full	2017-02-27	Cornell University
Tarenaya_hassleriana_genomic_refseq.fna.gz	Tarenaya_hassleriana	ftp://ftp.ncbi.nlm.nih.gov/genomes/all/GCF/000/463/585/GCF_000463585.1_ASM46358v1/GCF_000463585.1_ASM46358v1_genomic.fna.gz	refseq	Genomes_Plant	representative genome	GCF_000463585.1	PRJNA268022	SAMN02981509	28532	NA	latest	Major	Full	2013-09-05	Beijing Genomics Institution-shenzhen
Theobroma_cacao_genomic_refseq.fna.gz	Theobroma_cacao	ftp://ftp.ncbi.nlm.nih.gov/genomes/all/GCF/000/208/745/GCF_000208745.1_Criollo_cocoa_genome_V2/GCF_000208745.1_Criollo_cocoa_genome_V2_genomic.fna.gz	refseq	Genomes_Plant	representative genome	GCF_000208745.1	PRJNA341501	SAMEA4028428	3641	cultivar=B97-61/B2	latest	Major	Full	2016-07-09	CIRAD
Vigna_angularis_genomic_refseq.fna.gz	Vigna_angularis	ftp://ftp.ncbi.nlm.nih.gov/genomes/all/GCF/001/190/045/GCF_001190045.1_Vigan1.1/GCF_001190045.1_Vigan1.1_genomic.fna.gz	refseq	Genomes_Plant	representative genome	GCF_001190045.1	PRJNA328963	SAMN03074979	3914	cultivar=Jingnong 6	latest	Major	Full	2015-07-31	Beijing University of Agriculture
Vigna_radiata_var._radiata_genomic_refseq.fna.gz	Vigna_radiata_var._radiata	ftp://ftp.ncbi.nlm.nih.gov/genomes/all/GCF/000/741/045/GCF_000741045.1_Vradiata_ver6/GCF_000741045.1_Vradiata_ver6_genomic.fna.gz	refseq	Genomes_Plant	representative genome	GCF_000741045.1	PRJNA301363	SAMN02720863	3916	cultivar=VC1973A	latest	Major	Full	2015-10-28	Seoul National University
Vitis_vinifera_genomic_refseq.fna.gz	Vitis_vinifera	ftp://ftp.ncbi.nlm.nih.gov/genomes/all/GCF/000/003/745/GCF_000003745.3_12X/GCF_000003745.3_12X_genomic.fna.gz	refseq	Genomes_Plant	representative genome	GCF_000003745.3	PRJNA33471	SAMEA2272750	29760	cultivar=PN40024	latest	Minor	Full	2009-12-07	International Grape Genome Program
Volvox_carteri_f._nagariensis_genomic_refseq.fna.gz	Volvox_carteri_f._nagariensis	ftp://ftp.ncbi.nlm.nih.gov/genomes/all/GCF/000/143/455/GCF_000143455.1_v1.0/GCF_000143455.1_v1.0_genomic.fna.gz	refseq	Genomes_Plant	representative genome	GCF_000143455.1	PRJNA50441	SAMN02953753	3068	strain=Eve	latest	Major	Full	2010-07-08	US DOE Joint Genome Institute (JGI-PGF)
Zea_mays_genomic_refseq.fna.gz	Zea_mays	ftp://ftp.ncbi.nlm.nih.gov/genomes/all/GCF/000/005/005/GCF_000005005.2_B73_RefGen_v4/GCF_000005005.2_B73_RefGen_v4_genomic.fna.gz	refseq	Genomes_Plant	representative genome	GCF_000005005.2	PRJNA249074	SAMN04296295	4577	cultivar=B73	latest	Major	Full	2017-02-07	maizesequence
Ziziphus_jujuba_genomic_refseq.fna.gz	Ziziphus_jujuba	ftp://ftp.ncbi.nlm.nih.gov/genomes/all/GCF/000/826/755/GCF_000826755.1_ZizJuj_1.1/GCF_000826755.1_ZizJuj_1.1_genomic.fna.gz	refseq	Genomes_Plant	representative genome	GCF_000826755.1	PRJNA315994	SAMN02918186	326968	cultivar=Dongzao	latest	Major	Full	2015-02-06	Agricultural University of Hebei
