## Supplemental Table 3 for "Environmental and epigenetic regulation of *Rider* retrotransposons in tomato"

### Sheet: Table S3
Table S3
CRE ID	Sequence	Start	End	Strand	Enrichement	p-value
LTRECOREATCOR15	CCGAC	68	72	-	Y	3.80524e-17
CGCGBOXAT	ACGCGC	89	94	+	Y	2.85264e-27
CBFHV	GCCGAC	135	140	+	Y	1.85871e-13
MYBCORE	CTGTTG	176	181	+	Y	3.50428e-255
MYBCORE	CTGTTA	204	209	+	Y	1.36981e-211
ABRELATERD1	CACGTA	332	337	+	Y	1.99475e-118
GT1GMSCAM4	GAAAAA	352	357	-	Y	1.44261e-87
CE3	CGCGTT	357	372	+	Y	2.06207e-101
