## Supplemental Table 4 for "Environmental and epigenetic regulation of *Rider* retrotransposons in tomato"

### Sheet: Table S4
Table S4
		Solanum pennellii				Solanum arcanum				Solanum habrochaites				Solanum pimpinellifolium
		Long LTR		Short LTR		Long LTR		Short LTR		Long LTR		Short LTR		Long LTR		Short LTR
CRE ID	Sequence	Enrichment	p-value	Enrichment	p-value	Enrichment	p-value	Enrichment	p-value	Enrichment	p-value	Enrichment	p-value	Enrichment	p-value	Enrichment	p-value
CGCGBOXAT	ACGCGC	Y	3.3221e-60	N	0.732327	Y	8.02442e-08	N	1	Y	6.28659e-12	N	0.37852	NA	NA	N	1
MYBCORE	CTGTTG	Y	7.1595e-39	Y	1.31e-44	Y	3.62435e-05	Y	1.49e-27	Y	4.93254e-06	Y	5.16e-25	NA	NA	Y	5.46e-09
MYBCORE	CTGTTA	Y	3.61467e-49	Y	9.81e-58	Y	0.000176857	Y	6.84e-27	Y	1.07039e-05	Y	5.7e-29	NA	NA	Y	2.26e-12
ABRELATERD1	CACGTA	Y	1.8252e-39	Y	2.56e-47	Y	2.47406e-07	Y	2.67e-27	Y	8.59791e-07	Y	2.79e-36	NA	NA	Y	1.23e-13
CE3	CGCGTT	Y	7.43565e-51	Y	2.75e-59	Y	5.18141e-08	Y	7.58e-24	Y	1.94588e-10	Y	5.83e-29	NA	NA	Y	2.3e-08
