## Supplemental Table 7 for "Environmental and epigenetic regulation of *Rider* retrotransposons in tomato"

### Sheet: Sheet1
Table S7
ID	LTRECOREATCOR15	CGCGBOXAT	CBFHV	MYBCORE	MYBCORE	ABRELATERD1	GT1GMSCAM4	CE3
Sequence	CCGAC	ACGCGC	GCCGAC	CTGTTG	CTGTTA	CACGTA	GAAAAA	CGCGTT
Rider_01_1	N	N	N	Y	Y	Y	Y	Y
Rider_01_2	N	N	N	Y	Y	Y	N	N
Rider_01_3	N	N	N	Y	N	Y	Y	Y
Rider_01_4	N	N	N	N	Y	Y	N	N
Rider_01_5	N	N	N	Y	Y	Y	N	N
Rider_01_6	N	N	N	Y	N	Y	Y	N
Rider_01_7	N	N	N	Y	Y	Y	Y	N
Rider_01_8	N	N	N	Y	N	Y	N	N
Rider_01_9	Y	N	N	Y	N	Y	Y	Y
Rider_01_10	N	N	N	Y	N	Y	Y	Y
Rider_01_11	Y	N	N	Y	N	Y	Y	N
Rider_01_12	N	N	N	Y	Y	Y	N	N
Rider_01_13	N	N	N	Y	Y	Y	Y	N
Rider_01_14	N	N	N	N	Y	Y	N	N
Rider_01_15	N	N	N	Y	Y	Y	Y	N
Rider_01_16	Y	Y	N	Y	Y	Y	Y	Y
Rider_01_17	N	N	N	Y	N	N	Y	Y
Rider_01_18	Y	N	N	Y	Y	Y	Y	Y
Rider_01_19	N	N	N	N	N	Y	N	N
Rider_02_1	N	N	N	Y	N	N	Y	Y
Rider_02_2	Y	Y	Y	Y	Y	Y	Y	Y
Rider_02_3	N	N	N	Y	Y	Y	Y	Y
Rider_02_4	Y	Y	Y	Y	Y	Y	Y	Y
Rider_02_5	N	N	N	Y	N	Y	Y	Y
Rider_03_1	N	N	N	Y	Y	Y	Y	Y
Rider_03_2	N	N	N	Y	N	Y	Y	Y
Rider_03_3	N	N	N	N	N	Y	Y	Y
Rider_04_1	N	N	N	Y	Y	Y	Y	N
Rider_04_2	N	N	N	Y	N	Y	Y	N
Rider_05_1	Y	Y	N	Y	Y	N	Y	Y
Rider_05_2	Y	Y	N	Y	Y	Y	Y	Y
Rider_05_3	N	N	N	Y	N	Y	Y	N
Rider_05_4	N	N	N	Y	N	N	Y	Y
Rider_05_5	Y	Y	Y	Y	Y	Y	Y	Y
Rider_06_1	N	N	N	Y	Y	Y	Y	N
Rider_06_2	N	N	N	Y	N	Y	Y	Y
Rider_07_1	N	N	N	Y	N	N	Y	N
Rider_07_2	N	N	N	Y	Y	Y	Y	Y
Rider_07_3	N	N	N	Y	Y	Y	Y	N
Rider_07_4	N	N	N	Y	Y	N	Y	Y
Rider_07_5	N	N	N	Y	Y	Y	Y	Y
Rider_07_6	N	N	N	N	Y	Y	Y	N
Rider_07_7	N	N	N	Y	Y	Y	Y	Y
Rider_07_8	N	N	N	N	Y	Y	N	N
Rider_07_9	N	N	N	Y	Y	Y	Y	Y
Rider_08_1	N	N	N	N	Y	Y	Y	N
Rider_08_2	N	N	N	Y	Y	N	Y	Y
Rider_08_3	Y	Y	Y	Y	Y	Y	Y	Y
Rider_08_4	N	N	N	Y	Y	Y	N	N
Rider_08_5	N	N	N	N	Y	Y	N	N
Rider_08_6	N	N	N	Y	Y	Y	Y	N
Rider_09_1	N	N	N	Y	N	Y	Y	Y
Rider_09_2	N	N	N	Y	Y	Y	Y	N
Rider_09_3	N	N	N	Y	Y	Y	N	Y
Rider_09_4	N	N	N	Y	Y	Y	Y	N
Rider_09_5	N	N	N	Y	N	Y	Y	N
Rider_10_1	N	N	N	Y	N	Y	Y	Y
Rider_10_2	N	N	N	Y	N	Y	Y	N
Rider_10_3	N	N	N	Y	Y	Y	Y	Y
Rider_10_4	N	N	N	Y	Y	Y	Y	N
Rider_10_5	N	N	N	Y	Y	Y	Y	N
Rider_10_6	Y	Y	Y	Y	Y	Y	Y	Y
Rider_10_7	N	N	N	Y	Y	Y	N	N
Rider_10_8	N	N	N	Y	Y	N	Y	N
Rider_10_9	N	N	N	Y	N	Y	N	N
Rider_10_10	N	N	N	Y	Y	N	Y	Y
Rider_10_11	N	N	N	Y	Y	Y	N	N
Rider_10_12	Y	Y	Y	Y	Y	Y	Y	Y
Rider_10_13	N	N	N	Y	Y	Y	Y	Y
Rider_12_1	Y	Y	N	Y	Y	Y	N	N
Rider_12_2	N	N	N	Y	Y	Y	Y	Y
