## Supplemental Table 8 for "Environmental and epigenetic regulation of *Rider* retrotransposons in tomato"

### Sheet: Table S7
Table S8
	N50 (Mbp)
Solanum lycopersicum	66.7236
Solanum pimpinellifolium	0.00571
Solanum arcanum	0.031288
Solanum pennellii	77.9911
Solanum habrochaites	0.037085
Solanum tuberosum	61.0959
